# Driver-associated transcriptional rewiring reveals conditional genetic vulnerabilities in cancer

**DOI:** 10.1101/2024.11.20.624509

**Authors:** Sara Geraghty, Jacob A. Boyer, Mahya Fazel-Zarandi, Nibal Arzouni, Rolf-Peter Ryseck, Matthew J. McBride, Lance R. Parsons, Joshua D. Rabinowitz, Mona Singh

## Abstract

Mutations within cancer driver genes induce widespread transcriptional changes that reflect altered cellular states and can reveal associated genetic vulnerabilities. However, it remains challenging to determine which genes are dysregulated as a consequence of cancer alterations, and of these, which represent therapeutic opportunities. Here, we present Dyscovr, an integrative computational framework that leverages somatic mutation, gene expression, copy number alteration, methylation, and clinical data from primary tumors to identify driver-associated transcriptional changes. Dyscovr then uses these transcriptional changes as a biologically grounded starting point, integrating them with cancer cell line data to prioritize genes whose inhibition is predicted to reduce viability either specifically in driver-mutant contexts or in combination with driver inhibition. Applied both pan-cancer and across 19 tumor types, Dyscovr uncovers hundreds of such conditional vulnerabilities. As a case study, we newly implicate—and experimentally validate—*KBTBD2* as a gene whose inhibition enhances the efficacy of PI3K inhibitors in *PIK3CA*-mutant breast cancer cell lines. The Dyscovr software (github.com/Singh-Lab/Dyscovr) and predictions (dyscovr.princeton.edu) provide a platform and resource for linking mutated driver genes to conditional genetic vulnerabilities and for prioritizing these relationships for experimental and therapeutic investigation.
