## Supplementary material for "Driver-associated transcriptional rewiring reveals conditional genetic vulnerabilities in cancer": Table S1

### Sheet: Sheet1
Cancer Type Abbrev.	Cancer Type Name	Vogelstein Driver Genes at ≥5% Frequency	Sample Size
ACC	Adrenocortical carcinoma	CTNNB1, TP53	76
BLCA	Bladder Urothelial Carcinoma	ARID1A, ARID2, ATM, CREBBP, EP300, ERBB2, ERCC2, FBXW7, FGFR3, KDM6A, NFE2L2, PIK3CA, RB1, STAG2, TP53, TSC1	349
BRCA	Breast invasive carcinoma	CDH1, PIK3CA, TP53	732
CESC	Cervical squamous cell carcinoma and endocervical adenocarcinoma	EP300, FBXW7, PIK3CA, PTEN, TP53	276
CHOL	Cholangiocarcinoma	NA	33
COAD	Colon adenocarcinoma	APC, FBXW7, KRAS, PIK3CA, SMAD4, TP53	236
DLBC	Lymphoid Neoplasm Diffuse Large B-cell Lymphoma	CARD11, MYD88, P2RY8, PIM1	36
ESCA	Esophageal carcinoma	GNAS, NFE2L2, PIK3CA, SMAD4, SMARCA4, TP53	158
GBM	Glioblastoma multiforme	EGFR, PIK3CA, PTEN, TP53	58
HNSC	Head and Neck squamous cell carcinoma	CASP8, CDKN2A, EP300, NOTCH1, NSD1, PIK3CA, TP53	465
KICH	Kidney Chromophobe	TP53	65
KIRC	Kidney renal clear cell carcinoma	PBRM1, SETD2, VHL	141
KIRP	Kidney renal papillary cell carcinoma	MET	224
LAML	Acute Myeloid Leukemia	NA	6
LGG	Brain Lower Grade Glioma	ATRX, CIC, EGFR, IDH1, PIK3CA, TP53	518
LIHC	Liver hepatocellular carcinoma	CTNNB1, TP53	359
LUAD	Lung adenocarcinoma	KRAS, STK11, TP53	361
LUSC	Lung squamous cell carcinoma	CDKN2A, NF1, NFE2L2, PIK3CA, PTEN, TP53, ZNF521	300
MESO	Mesothelioma	BAP1, NF2, TP53	81
OV	Ovarian serous cystadenocarcinoma	NA	7
PAAD	Pancreatic adenocarcinoma	CDKN2A, KRAS, SMAD4, TP53	170
PCPG	Pheochromocytoma and Paraganglioma	HRAS	167
PRAD	Prostate adenocarcinoma	SPOP, TP53	419
READ	Rectum adenocarcinoma	APC, KRAS, TP53	18
SARC	Sarcoma	TP53	58
STAD	Stomach adenocarcinoma	ARID1A, TP53	50
TGCT	Testicular Germ Cell Tumors	KIT	29
THCA	Thyroid carcinoma	BRAF, NRAS	396
THYM	Thymoma	NA	23
UCEC	Uterine Corpus Endometrial Carcinoma	ARID1A, CTNNB1, FBXW7, FGFR2, KRAS, PIK3CA, PPP2R1A, PTEN, SPOP, TP53	295
UCS	Uterine Carcinosarcoma	TP53	10
UVM	Uveal Melanoma	GNA11, GNAQ	17
PC	Pan-Cancer	TP53, PIK3CA, KRAS, IDH1	6135
Supplemental Table 1. The Vogelstein et al. cancer driver genes that are mutated in at least 5% of samples in each TCGA cancer type. The driver genes mutated in at least 5% of pan-cancer samples are shown in the bottommost row.
