## Supplementary material for "Driver-associated transcriptional rewiring reveals conditional genetic vulnerabilities in cancer": Table S2

### Sheet: Sheet1
Driver Gene	Curated Effector TFs	# of Targets	One-Sided GSEA,	ES	NES
			q-value
PIK3CA17	FOXO1/3/4/6	71	0.297	0.5	1.15
	MYC	386	0.42	0.42	1.03
	HIF1A	148	0.356	0.45	1.08
	SREBF1/2	31	0.00152	0.69	1.54
	ATF4	16	0.587	0.48	1.01
	NFR2/NFE2L2	11	0.803	0.38	0.78
KRAS18–20	CREB1/3/5	117	0.546	0.43	0.99
	MYC	386	0.542	0.42	1.01
	ETS1/2	154	3.04e-06	0.61	1.43
	FOXO1	43	0.00796	0.62	1.37
	ELK1	31	0.542	0.49	1.05
	ETV1	29	0.00796	0.67	1.45
	AP1	N/A	N/A
	(absent from DoRothEA)			N/A	N/A
IDH121	ATF3	50	0.156	0.56	1.26
	MYCN	13	0.552	0.47	0.97
	JUN/JUNB/JUND	176	0.552	0.48	1.13
	NR2F2	18	0.296	0.58	1.23
	SOX8 (no ABC confidence targets)	N/A	N/A	N/A	N/A
	HEY1 (no ABC confidence targets)	N/A	N/A	N/A	N/A
Supplemental Table 2. Pan-cancer enrichment in transcriptional targets for effector TFs of PIK3CA, KRAS, and IDH1. For each pan-cancer driver gene that is not itself a TF, we curated TFs shown in the literature to be effectors of that driver and tested for enrichment of each of those TFs’ targets from DoRothEA10. The q-value from a multiple hypothesis corrected one-sided GSEA is shown for each ef…
