## Supplementary material for "Driver-associated transcriptional rewiring reveals conditional genetic vulnerabilities in cancer": Table S3

### Sheet: Sheet1
TP53 Target List	# of Genes in Set	One-sided GSEA Test, p-value	ES	NES
Curated Targets and Databases
Curated, Fischer et al.11	116	3.08e-16	0.81	1.69
DoRothEA10 (ABC)	248	6.87e-17	0.72	1.54
TRRUST14	195	1.12e-15	0.73	1.56
hTFtarget16	72	1.41e-05	0.8	1.6
Gene Pathways
KEGG Pathway15 “P53 Signaling Pathway”, hsa04115	69	2.35e-11	0.83	1.71
Reactome Pathway12 “Transcriptional Regulation by TP53”, R-HSA-3700989	363	4.49e-14	0.66	1.42
Reactome Pathway12 “TP53 Regulates Metabolic Genes”, R-HSA-5628897	83	0.0929	0.55	1.15
Known Cancer Genes
CGC2 Cancer Genes	714	0.00308	0.51	1.12
Vogelstein1 Cancer Genes	379	0.0509	0.51	1.1
Supplemental Table 3. Enrichment of TP53 pan-cancer dysregulated target genes from phase 1 of Dyscovr in curated gene sets, TF-target databases, and driver-specific genetic pathways. For each gene set, we report the number of genes in each set, the enrichment significance from a one-sided gene set enrichment test, and fold enrichment at recall 0.1 (Methods VII).
