## Supplementary material for "Driver-associated transcriptional rewiring reveals conditional genetic vulnerabilities in cancer": Table S4

### Sheet: Sheet1
Driver Gene	Category	Number of Genes (q < 0.2)
TP53	a > 0, b > 0	345
	a > 0, b < 0	647
	a < 0, b > 0 (acquired)	591
	a < 0, b < 0	436
PIK3CA	a > 0, b > 0 (co-targeting)	33
	a > 0, b < 0	30
	a < 0, b > 0	68
	a < 0, b < 0 (acquired)	43
KRAS	a > 0, b > 0 (co-targeting)	70
	a > 0, b < 0	102
	a < 0, b > 0	65
	a < 0, b < 0 (acquired)	60
Supplemental Table 4. Number of putative pan-cancer genetic interaction pairings. Reports the number of significant candidate genetic interactions (Methods VIII) categorized by the direction of association between the driver mutation status and cell viability following CRISPRi knockdown of the target gene (a), and between driver expression and cell viability following CRISPRi knockdown of the tar…
