## Supplementary material for "Driver-associated transcriptional rewiring reveals conditional genetic vulnerabilities in cancer": Table S5

### Sheet: Sheet1
Driver	Publication First Author (Year)	Number of Genes
	Xie et al. (2012)22	103
	Imai et al. (2013)23	50
TP53	Diehl et al. (2021)24	39
	Feng et al. (2022)25	2034
	Lü et al. (2024)26	269
PIK3CA	Diehl et al. (2021)24	168
	Naara et al. (2025)27	32
	Luo et al. (2009)28	1306
	Stekel et al. (2012)29	77
KRAS	Vizeacoumar et al. (2013)30	386
	Chang et al. (2016)31	187
	Martin et al. (2017)32	2477
Supplemental Table 5. Literature-curated genetic interaction gene sets. Reports the number of genetic interactors reported in each of the following publications for each of TP53, PIK3CA, and KRAS.
