## Supplementary material for "Driver-associated transcriptional rewiring reveals conditional genetic vulnerabilities in cancer": Table S6

### Sheet: Sheet1
Driver Gene	Acquired or Co-targeting	Putative GI	Associated Drugs33
	Acquired	CACNA1D	Amlodipine; Bepridil; Clevidipine; Diltiazem; Dronedarone; Felodipine; Isradipine; Nicardipine; Nifedipine; Nimodipine; Nisoldipine; Verapamil
	Acquired	CFTR	Crofelemer; Ivacaftor; Lumacaftor
	Acquired	CHRNB1	Atracurium; Cisatracurium; Decamethonium; Doxacurium; Gallamine; Metocurine; Mivacurium; Pancuronium; Pipecuronium; Rapacuronium; Rocuronium; Suxamethonium; Tubocurarine; Vecuronium
	Acquired	DHFR	Methotrexate; Pemetrexed; Pralatrexate
	Acquired	EPHB4	Vandetanib
	Acquired	GHR	Pegvisomant; Somatrem; Somatropin
	Acquired	GRIA2	Perampanel; Topiramate
	Acquired	HDAC9	Belinostat; Panobinostat; Romidepsin
	Acquired	IMPA1	Lithium carbonate; Lithium citrate
	Acquired	KCNC1	Dalfampridine; Guanidine
	Acquired	KCNG3	Dalfampridine; Guanidine
	Acquired	KDR	Axitinib; Cabozantinib; Lenvatinib; Nintedanib; Pazopanib; Ponatinib; Ramucirumab; Regorafenib; Sorafenib; Sunitinib; Vandetanib
	Acquired	LAMA5	Ocriplasmin
	Acquired	PPARG	Balsalazide; Mesalamine; Olsalazine; Pioglitazone; Rosiglitazone; Troglitazone
TP53	Acquired	PTH1R	Parathyroid hormone; Teriparatide; Teriparatide acetate
	Acquired	PTK6	Vandetanib
	Acquired	RYR3	Dantrolene
			Brentuximab vedotin; Cabazitaxel; Colchicine; Docetaxel; Eribulin; Ixabepilone; Paclitaxel; Trastuzumab emtansine; Vinblastine; Vincristine; Vinorelbine base
	Acquired	TUBB
			Bicalutamide; Danazol; Dromostanolone propionate; Enzalutamide; Ethylestrenol; Fluoxymesterone; Flutamide; Methyltestosterone; Nandrolone decanoate; Nandrolone phenpropionate; Nilutamide; Oxandrolone; Oxymetholone; Stanozolol; Testosterone; Testosterone cypionate; Testosterone enanthate; Testosterone propionate; Testosterone undecanoate
	Co-targeting	AR
PIK3CA	Co-targeting	IGF1R	Mecasermin; Mecasermin rinfabate
KRAS	Co-targeting	IFNGR2	Interferon Gamma-1B
	Acquired	ACE	Benazepril; Captopril; Enalapril; Enalaprilat; Fosinopril; Lisinopril; Moexipril; Perindopril; Quinapril; Ramipril; Spirapril; Trandolapril
	Acquired	CA9	Dichlorphenamide; Ethoxzolamide
	Acquired	CHRNA2	Carbamazepine; Dextromethorphan
	Acquired	EPHB4	Vandetanib
Supplemental Table 6. FDA-approved drug targets among predicted Dyscovr genetic interactors for TP53, PIK3CA, and KRAS. Predicted genetic interactors identified in phase 2 of Dyscovr (q < 0.2) that correspond to established drug targets are listed, along with associated US FDA-approved drugs33. The table includes both activators and inhibitors of the indicated genes; drugs with known inhibitory m…
