## Supplementary material for "Driver-associated transcriptional rewiring reveals conditional genetic vulnerabilities in cancer": Table S7

### Sheet: Sheet1
Predicted co-targeting conditional genetic vulnerability	q-value
CNPPD1	0.00531
TM4SF134	0.0128
SUFU35	0.0153
IRS236	0.0204
SLC7A237	0.0227
IGF1R38	0.029
HMGN4	0.0385
KBTBD2	0.061
AKR1D1	0.065
TCF7L239	0.065
Table S7. Top predicted co-targeting genetic vulnerabilities for PIK3CA. The ten most statistically significant predicted genetic interactors for the cancer driver gene PIK3CA (ranked by q-value) identified by Dyscovr phase two that correspond to co-targeting vulnerabilities are shown. Gene with previously reported relationships to PIK3CA or PI3K-AKT signaling are highlighted in orange.
