## Supplementary material for "Driver-associated transcriptional rewiring reveals conditional genetic vulnerabilities in cancer": Table S8

### Sheet: Sheet1
Regression Term	Number of Hits (q < 0.01)	Number of Hits (q < 0.2)
Cancer Type/ Subtype	15749	16442
Target Gene CNA Status	13577	16441
Target Gene Methylation Status	13095	16098
Total Immune Cell Infiltration Fraction	11782	16206
Tumor Purity	9455	15471
PIK3CA Methylation Status	6145	13011
KRAS Methylation Status	5928	12585
PIK3CA CNA Status	5678	12452
Germline PC1	5595	11969
TP53 Mutation Status	4094	10730
TP53 CNA Status	3598	9662
KRAS CNA Status	2504	8137
IDH1 Methylation Status	2309	7969
TP53 Methylation Status	2064	7765
IDH1 CNA Status	2035	7305
Patient Age	1835	8083
Germline PC2	857	5219
IDH1 Mutation Status	782	5513
KRAS Mutation Status	400	3317
PIK3CA Mutation Status	392	4413
Patient Sex	363	4303
Target Gene Mutation Status	42	201
Germline PC3	2	17
Tumor Mutational Burden (TMB)	0	0
Patient Treatment Status (Radiation)	0	1
Patient Prior Malignancy	0	31
Patient Treatment Status (Pharmaceutical)	0	0
Supplemental Table 8. Number of putative target genes significantly associated with each regression covariate in the pan-cancer Dyscovr phase 1 model. At each indicated significance threshold, the table reports the number of genes whose expression is significantly associated with each covariate included in the first phase of the Dyscovr regression framework. For categorical variables (Methods IV.…
