## Supplementary material for "Driver-associated transcriptional rewiring reveals conditional genetic vulnerabilities in cancer": Table S9

### Sheet: Sheet1
Data Category	Data Type	Experimental Strategy	Workflow Type	Data Format	Platform
Simple nucleotide variation	Aggregated somatic mutation	WXS	MuSE Variant Aggregation and Masking	maf	N/A
Copy number variation	Gene level copy number	Genotyping array	ASCAT2	txt	affymetrix snp 6.0
Transcriptome profiling	Gene expression quantification	RNA-seq	HTSeq - Counts	txt	N/A
DNA methylation	Methylation Beta value	Methylation Array	Liftover	txt	illumina human methylation 450
Biospecimen	Biospecimen supplement	N/A	N/A	bcr xml	N/A
Clinical	Clinical supplement	N/A	N/A	tsv	N/A
Supplemental Table 9. Parameters for GDC Data Portal file downloads. Each column represents a facet of the data that can be selected on the GDC Data Portal website when downloading files. For each Data Category (column 1), specific data facet selections used in these analyses are provided for reproducibility.
