## Supplementary material for "Driver-associated transcriptional rewiring reveals conditional genetic vulnerabilities in cancer": Table S10

### Sheet: Sheet1
Cancer Type Abbrev.	Cancer Type Name	Column name in TCGAbiolinks clinical supplement	Subtypes
ACC	Adrenocortical carcinoma	COC	COC1, COC2, COC3
BLCA	Bladder Urothelial Carcinoma	mRNA cluster	Luminal_infiltrated, Luminal_papillary, Luminal, Basal_squamous, Neuronal, ND
BRCA	Breast invasive carcinoma	BRCA_Subtype_PAM50	LumA, LumB, Her2, Basal, Normal
CESC	Cervical squamous cell carcinoma and endocervical adenocarcinoma	SAMP:CIMP_call	CIMP-low, CIMP-intermediate, CIMP-high
COAD	Colon adenocarcinoma	MSI_status	MSI-H, MSI-L, MSS, Not Evaluable
DLBC	Lymphoid Neoplasm Diffuse Large B-cell Lymphoma	N/A	N/A
ESCA	Esophageal carcinoma	MSI status	MSI-H, MSI-L, MSS, NA
GBM	Glioblastoma multiforme	Original.Subtype	Classical, G-CIMP, IDHmut-codel, IDHmut-non-codel, IDHwt, Mesenchymal, Neural, Proneural
HNSC	Head and Neck squamous cell carcinoma	RNA	Atypical, Basal, Classical, Mesenchymal
KICH	Kidney Chromophobe	Histological.Subtype	Kidney Chromophobe
KIRC	Kidney renal clear cell carcinoma	N/A	N/A
KIRP	Kidney renal papillary cell carcinoma	tumor_type.KIRP.path.	Type 1 Papillary RCC, Type 2 Papillary RCC, Unclassified Papillary RCC
LGG	Brain Lower Grade Glioma	Original.Subtype	Classical, G-CIMP, IDHmut-codel, IDHmut-non-codel, IDHwt, Mesenchymal, Neural, Proneural
LIHC	Liver hepatocellular carcinoma	iCluster clusters (k=3, Ronglai Shen)	iCluster:1, iCluster:2, iCluster:3
LUAD	Lung adenocarcinoma	iCluster.Group	1,2,3,4,5,6
LUSC	Lung squamous cell carcinoma	Expression.Subtype	basal, classical, primitive, secretory
MESO	Mesothelioma	N/A	N/A
PAAD	Pancreatic adenocarcinoma	Histological type by RHH	Ductal adenocarcinoma, Adenosquamous, Other, Colloid (mucinous noncystic)
PCPG	Pheochromocytoma and Paraganglioma	mRNA Subtype Clusters	Kinase signaling, Wnt-altered, Pseudohypoxia, Cortical admixture, NA
PRAD	Prostate adenocarcinoma	Subtype	1-ERG, 2-ETV1, 3-ETV1, 4-FLI1, 5-SPOP, 6-FOXA1, 7-IDH1 8-other
READ	Rectum adenocarcinoma	MSI_subtypes	N/A
THCA	Thyroid carcinoma	mRNA_Cluster_number	1,2,3,4,5,NA
THYM	Thymoma	N/A	N/A
UCEC	Uterine Corpus Endometrial Carcinoma	msi	Indeterminant, MSI-H, MSI-L, MSS
UCS	Uterine Carcinosarcoma	histologic subtype	Uterine Carcinosarcoma/ MMMT: Heterologous Type, Uterine Carcinosarcoma/ MMMT: Homologous Type, Uterine Carcinosarcoma/ Malignant Mixed Mullerian Tumor (MMMT): NOS
UVM	Uveal Melanoma	mRNA Cluster No.	1,2,3,4
Supplemental Table 10. Per-cancer TCGA subtype information. For each TCGA cancer type, displays the TCGAbiolinks clinical supplement column name that contains the cancer subtype information used in Dyscovr (column 2) and the range of subtype values found in that column (column 3). In all cases, molecular subtypes were used, if available. If not, histological subtypes were preferentially used, fol…
